# Why is Cyclin A degraded before Cyclin B?

**DOI:** 10.64898/2026.10.23.761299

**Authors:** Annalisa Roberti, Sofia Garcia Soto, Ynon Weiss, Theodoros I. Roumeliotis, Jyoti S. Choudhary, Jonathon Pines

## Abstract

The Anaphase Promoting Complex/Cyclosome (APC/C) ubiquitin ligase controls mitosis by targeting the mitotic Cyclins for degradation. CyclinA has evolved multiple APC/C degrons that enable its degradation as soon as cells enter mitosis while the Spindle Assembly Checkpoint prevents recognition of CyclinB until all chromosomes have attached to the mitotic apparatus. But why the rapid early degradation of CyclinA is conserved in evolution is not known. Here, we mutated two APC/C-recognition motifs in human CyclinA2 to slow down its degradation. We find that slower degradation of CyclinA induces errors in chromosome congression and chromosome clustering at mitotic exit, leading to aneuploidy and malformed daughter cell nuclei. We identify Ki67 as the candidate that interferes with chromosome clustering since its phosphorylation and behaviour are perturbed when CyclinA is degraded more slowly, and increased microtubule dynamics as a contributing factor to chromosome congression errors. We conclude that rapid early CyclinA degradation is important for genomic stability.
