## Supplemental Table S1 for "Why is Cyclin A degraded before Cyclin B?"

### Sheet: Sheet1
Supplementary Table S1. Concordantly altered phosphosites independent of substantial protein-abundance changes
3F and 10C are Cyclin A2 D-box/ABBA mutant clones; 6E is the parental clone. All values were verified against the complete IMAC peptide-groups export.
Protein	Gene	UniProt	Phosphosite	Annotated peptide	Modifications	Direction	Phospho log2FC 3F/6E	q-value 3F/6E	Phospho log2FC 10C/6E	q-value 10C/6E	Protein log2FC 3F/6E	Protein log2FC 10C/6E	Protein-adjusted 3F/6E	Protein-adjusted 10C/6E	Phospho–protein correlation	Selection note
Proliferation marker protein Ki-67	MKI67	P46013	S1861 S1864	[K].SPQSDPADTPTNTK.[Q]	1xTMT6plex [K14]; 1xTMT6plex [N-Term]; 2xPhospho [S1(100); S4(100)]	Hyperphosphorylated	1.91665	0.294343	1.18512	0.251022	0.161326	-0.0402729	1.75532	1.22539	0.560848	Included as a protein-stable exception to the correlation <0.30 screen.
ATP-dependent DNA/RNA helicase DHX36	DHX36	Q9H2U1	T241 Y248 S255	[K].TTQVTQFILDNYIERGKGSACR.[I]	1xCarbamidomethyl [C21]; 1xTMT6plex [K17]; 1xTMT6plex [N-Term]; 3xPhospho [T5(98.4); Y12(100); S19(100)]	Hyperphosphorylated	1.14363	0.31207	1.26115	0.247286	-0.23169	-0.133969	1.37532	1.39512	-0.856502	Passed correlation <0.30 and protein-change criteria.
Rho GTPase-activating protein 23	ARHGAP23	Q9P227	S217	[R].ATMVPEPTSALPSDPRSPAAWSDPGLR.[V]	1xTMT6plex [N-Term]; 1xPhospho [S13(41.4)]	Hyperphosphorylated	1.11284	0.302858	1.18095	0.24785	0.0294863	0.0220826	1.08335	1.15887	0.0268822	Passed correlation <0.30 and protein-change criteria.
Probable JmjC domain-containing histone demethylation protein 2C	JMJD1C	Q15652	T1978	[K].ISLCMPESQQQNTPPK.[S]	1xCarbamidomethyl [C4]; 1xDeamidated [N/Q]; 1xTMT6plex [K16]; 1xTMT6plex [N-Term]; 1xPhospho [T13(100)]	Hyperphosphorylated	0.989403	0.280709	1.02287	0.178773	0.0257198	-0.140209	0.963683	1.16308	-0.405997	Passed correlation <0.30 and protein-change criteria.
Galectin-1	LGALS1	P09382	S39	[K].DSNNLCLHFNPR.[F]	1xCarbamidomethyl [C6]; 1xTMT6plex [N-Term]; 1xPhospho [S2(100)]	Hyperphosphorylated	0.924553	0.316543	1.02699	0.25812	-0.161221	-0.0110109	1.08577	1.038	-0.128403	Passed correlation <0.30 and protein-change criteria.
Brefeldin A-inhibited guanine nucleotide-exchange protein 2	ARFGEF2	Q9Y6D5	S1514	[R].QSLSSIDKNPSER.[G]	1xTMT6plex [K8]; 1xTMT6plex [N-Term]; 1xPhospho [S5(99.2)]	Hyperphosphorylated	0.926261	0.298734	0.790968	0.231987	0.0430766	0.0192159	0.883184	0.771752	0.128512	Passed correlation <0.30 and protein-change criteria.
Inositol hexakisphosphate and diphosphoinositol-pentakisphosphate kinase 2	PPIP5K2	O43314	S1152	[K].QVDEFLASIASPSSDVPR.[K]	1xTMT6plex [N-Term]; 1xPhospho [S11(100)]	Hyperphosphorylated	0.872516	0.186813	0.827081	0.223965	-0.0986216	-0.0699064	0.971138	0.896987	-0.451011	Passed correlation <0.30 and protein-change criteria.
Lysine-specific demethylase 3A	KDM3A	Q9Y4C1	T308	[K].EILLGCTAATPPSK.[D]	1xCarbamidomethyl [C6]; 1xTMT6plex [K14]; 1xTMT6plex [N-Term]; 1xPhospho [T10(100)]	Hyperphosphorylated	0.817732	0.320514	0.863475	0.256245	0.122506	0.0907504	0.695226	0.772725	0.0163342	Passed correlation <0.30 and protein-change criteria.
Serine/arginine-rich splicing factor 10	SRSF10	O75494	S133	[R].SRSFDYNYR.[R]	1xTMT6plex [N-Term]; 1xPhospho [S3(99.8)]	Hyperphosphorylated	0.724714	0.280905	0.955781	0.164611	-0.0526076	-0.0206743	0.777322	0.976455	0.162917	Passed correlation <0.30 and protein-change criteria.
Bcl-2-associated transcription factor 1	BCLAF1	Q9NYF8	S422	[K].SFATASHR.[N]	1xTMT6plex [N-Term]; 1xPhospho [S1(100)]	Hyperphosphorylated	0.613708	0.298734	1.01527	0.216599	-0.0666582	-0.0575739	0.680366	1.07284	-0.205141	Passed correlation <0.30 and protein-change criteria.
Glutamine and serine-rich protein 1	QSER1	Q2KHR3	S586	[R].LSDGEINAQESTYK.[V]	1xDeamidated [N7]; 1xTMT6plex [K14]; 1xTMT6plex [N-Term]; 1xPhospho [S2(100)]	Hyperphosphorylated	0.703996	0.317778	0.86515	0.26151	0.0219191	-0.0903357	0.682077	0.955486	0.0152899	Passed correlation <0.30 and protein-change criteria.
Zinc finger C3HC-type protein 1	ZC3HC1	Q86WB0	S370 S/T	[R].SWDSSSPVDRPEPEAASPTTR.[T]	1xTMT6plex [N-Term]; 2xPhospho [S17(98.8); S/T]	Hyperphosphorylated	0.839795	0.309041	0.694284	0.241436	-0.0936615	-0.184799	0.933456	0.879083	-0.560593	Passed correlation <0.30 and protein-change criteria.
Proline/serine-rich coiled-coil protein 1	PSRC1	Q6PGN9	S140	[R].STPSPSSLTPR.[L]	1xTMT6plex [N-Term]; 1xPhospho [S4(99.6)]	Hyperphosphorylated	0.718036	0.260009	0.79864	0.143081	0.0223528	-0.0082737	0.695683	0.806914	-0.189096	Passed correlation <0.30 and protein-change criteria.
Kinesin-like protein KIF20B	KIF20B	Q96Q89	S1756	[K].IIETMSSSK.[L]	1xTMT6plex [K9]; 1xTMT6plex [N-Term]; 1xPhospho [S6(100)]	Hyperphosphorylated	0.718456	0.158279	0.788025	0.15746	0.10492	-0.118294	0.613536	0.906319	-0.1326	Passed correlation <0.30 and protein-change criteria.
Scaffold attachment factor B2	SAFB2	Q14151	T49	[R].NLDTGGNK.[S]	1xTMT6plex [K8]; 1xTMT6plex [N-Term]; 1xPhospho [T4(100)]	Hyperphosphorylated	0.727984	0.263886	0.767278	0.226118	-0.0534621	-0.0492242	0.781446	0.816502	-0.635084	Passed correlation <0.30 and protein-change criteria.
STE20-related kinase adapter protein alpha	STRADA	Q7RTN6	T/S	[K].LNGTVPCLLDTSTIPAEELTMSPSR.[S]	1xCarbamidomethyl [C7]; 1xDeamidated [N2]; 1xOxidation [M21]; 1xTMT6plex [N-Term]; 1xPhospho [T/S]	Hyperphosphorylated	0.650616	0.291675	0.786001	0.217839	-0.0807112	-0.156892	0.731327	0.942893	-0.737842	Passed correlation <0.30 and protein-change criteria.
Protein PAT1 homolog 1	PATL1	Q86TB9	S177 T/S	[R].RSTSPIIGSPPVR.[A]	1xTMT6plex [N-Term]; 2xPhospho [S2(100); T/S]	Hyperphosphorylated	0.713884	0.298734	0.722668	0.227452	-0.0340267	-0.143211	0.747911	0.865879	-0.758017	Passed correlation <0.30 and protein-change criteria.
Mitotic deacetylase-associated SANT domain protein	MIDEAS	Q6PJG2	S996	[R].SHESNAPGSAGGQASEKPR.[E]	1xTMT6plex [K17]; 1xTMT6plex [N-Term]; 1xPhospho [S9(100)]	Hyperphosphorylated	0.742422	0.0827073	0.683142	0.118448	0.0805433	-0.00784677	0.661879	0.690989	0.285143	Passed correlation <0.30 and protein-change criteria.
Breakpoint cluster region protein	BCR	P11274	S/T	[R].DTAEPNWNEEFEIELEGSQTLR.[I]	1xDeamidated [Q19]; 1xTMT6plex [N-Term]; 1xPhospho [S/T]	Hyperphosphorylated	0.709317	0.309554	0.711369	0.253277	-0.0930185	-0.0743168	0.802335	0.785686	-0.748505	Passed correlation <0.30 and protein-change criteria.
Biogenesis of lysosome-related organelles complex 1 subunit 1	BLOC1S1	P78537	S22	[R].RGPGVPSPQPDVTMLSR.[L]	1xOxidation [M14]; 1xTMT6plex [N-Term]; 1xPhospho [S7(100)]	Hyperphosphorylated	0.739045	0.268233	0.66382	0.237428	-0.139654	-0.07367	0.878699	0.73749	-0.682188	Passed correlation <0.30 and protein-change criteria.
CCR4-NOT transcription complex subunit 2	CNOT2	Q9NZN8	S165	[R].TNSMSSSGLGSPNR.[S]	1xDeamidated [N2]; 1xTMT6plex [N-Term]; 1xPhospho [S11(100)]	Hyperphosphorylated	0.672301	0.291444	0.699886	0.226561	0.0935774	-0.0336885	0.578724	0.733575	0.292762	Passed correlation <0.30 and protein-change criteria.
F-box only protein 30	FBXO30	Q8TB52	T/S	[R].DIGMLNTSVPNDMDEQQNAR.[E]	1xOxidation [M4]; 1xTMT6plex [N-Term]; 1xPhospho [T/S]	Hyperphosphorylated	0.60032	0.317791	0.662955	0.251178	-0.0561978	0.0192266	0.656518	0.643728	-0.464952	Passed correlation <0.30 and protein-change criteria.
Disks large-associated protein 5	DLGAP5	Q15398	S767	[K].EGISDVVEGMELNSSITSQDVLMSSPEK.[N]	2xOxidation [M10; M23]; 1xTMT6plex [K28]; 1xTMT6plex [N-Term]; 1xPhospho [S25(96.2)]	Hyperphosphorylated	0.60341	0.311543	0.639132	0.185886	-0.0226904	-0.147259	0.6261	0.786391	-0.730896	Passed correlation <0.30 and protein-change criteria.
General transcription factor II-I	GTF2I	P78347	S228	[K].TEPTEDSGISLEMAAVTVK.[E]	1xTMT6plex [K19]; 1xTMT6plex [N-Term]; 1xPhospho [S7(100)]	Hyperphosphorylated	0.549776	0.301424	0.675649	0.240037	-0.112895	0.00862366	0.662671	0.667025	-0.042831	Passed correlation <0.30 and protein-change criteria.
Microtubule-associated protein 1S	MAP1S	Q66K74	S592	[R].CGEASPPSAACGSPASQLVATPSLELGPIPAGEEK.[A]	2xCarbamidomethyl [C1; C11]; 1xTMT6plex [K35]; 1xTMT6plex [N-Term]; 1xPhospho [S5(100)]	Hyperphosphorylated	0.695539	0.297497	0.512373	0.227928	-0.214774	-0.169521	0.910313	0.681894	-0.861223	Passed correlation <0.30 and protein-change criteria.
Cytospin-A	SPECC1L	Q69YQ0	S962 S977 S979	[R].DISAQEGASPASLMAMGTTSPQLSLSSSPTASVTPTTR.[S]	1xTMT6plex [N-Term]; 3xPhospho [S9(83.6); S24(46.9); S26(44.1)]	Hyperphosphorylated	0.586274	0.303885	0.619463	0.261588	-0.12405	-0.138997	0.710324	0.75846	-0.77148	Passed correlation <0.30 and protein-change criteria.
Filamin-B	FLNB	O75369	S1602	[R].YMIGVTYGGDDIPLSPYR.[I]	1xOxidation [M2]; 1xTMT6plex [N-Term]; 1xPhospho [S15(100)]	Hyperphosphorylated	0.649341	0.310096	0.554616	0.210803	-0.0846601	-0.131553	0.734001	0.686169	-0.587444	Passed correlation <0.30 and protein-change criteria.
RNA-binding protein 12B	RBM12B	Q8IXT5	S254	[R].SEEHSPPR.[G]	1xTMT6plex [N-Term]; 1xPhospho [S5(100)]	Hyperphosphorylated	0.521671	0.305218	0.609305	0.258806	-0.0421393	0.0511994	0.56381	0.558106	-0.204727	Passed correlation <0.30 and protein-change criteria.
2-oxoisovalerate dehydrogenase subunit alpha, mitochondrial	BCKDHA	P12694	S347	[R].SVDEVNYWDK.[Q]	1xTMT6plex [K10]; 1xTMT6plex [N-Term]; 1xPhospho [S1(100)]	Hyperphosphorylated	0.528102	0.260907	0.599809	0.134034	-0.259639	-0.234672	0.787741	0.834481	-0.591008	Passed correlation <0.30 and protein-change criteria.
E1A-binding protein p400	EP400	Q96L91	S2686	[R].AVGSPATATPDLVSMATTQGVR.[A]	1xOxidation [M15]; 1xTMT6plex [N-Term]; 1xPhospho [S4(100)]	Hyperphosphorylated	0.542976	0.235941	0.546286	0.227041	-0.0865169	-0.159548	0.629493	0.705834	-0.778321	Passed correlation <0.30 and protein-change criteria.
Caldesmon	CALD1	Q05682	S724 T730	[K].GNVFSSPTAAGTPNKETAGLK.[V]	2xTMT6plex [K15; K21]; 1xTMT6plex [N-Term]; 2xPhospho [S6(99.2); T12(100)]	Hypophosphorylated	-1.11425	0.298926	-1.14592	0.223515	0.0451035	0.015077	-1.15935	-1.161	-0.442555	Passed correlation <0.30 and protein-change criteria.
Coiled-coil domain-containing protein 9B	CCDC9B	Q6ZUT6	S448	[R].ESGCVLGLRPGAQESPVSWPEGSK.[Q]	1xCarbamidomethyl [C4]; 1xTMT6plex [K24]; 1xTMT6plex [N-Term]; 1xPhospho [S15(100)]	Hypophosphorylated	-0.768067	0.294024	-0.845117	0.226557	0.050265	0.127426	-0.818332	-0.972543	-0.859042	Passed correlation <0.30 and protein-change criteria.
Caldesmon	CALD1	Q05682	S724 T/S	[K].GNVFSSPTAAGTPNKETAGLK.[V]	1xDeamidated [N14]; 2xTMT6plex [K15; K21]; 1xTMT6plex [N-Term]; 2xPhospho [S6(85.1); T/S]	Hypophosphorylated	-0.733086	0.292071	-0.817838	0.228607	0.0451035	0.015077	-0.77819	-0.832915	-0.414869	Passed correlation <0.30 and protein-change criteria.
Leucine-rich repeat and calponin homology domain-containing protein 1	LRCH1	Q9Y2L9	S532 S536	[R].ENSPAVSPTTNSTAPFGLKPR.[S]	1xTMT6plex [K19]; 1xTMT6plex [N-Term]; 2xPhospho [S3(100); S7(100)]	Hypophosphorylated	-0.56559	0.289614	-0.924897	0.165576	0.0351488	-0.0547854	-0.600739	-0.870112	0.248151	Passed correlation <0.30 and protein-change criteria.
Proliferation marker protein Ki-67	MKI67	P46013	T1213	[R].QLQTPKEK.[A]	2xTMT6plex [K6; K8]; 1xTMT6plex [N-Term]; 1xPhospho [T4(100)]	Hypophosphorylated	-0.580711	0.263886	-0.904761	0.259534	0.161326	-0.0402729	-0.742037	-0.864488	-0.063107	Passed correlation <0.30 and protein-change criteria.
Centrosome-associated protein CEP250	CEP250	Q9BV73	S2229	[R].LHSPGATSTAELGSR.[G]	1xTMT6plex [N-Term]; 1xPhospho [S3(100)]	Hypophosphorylated	-0.745214	0.269295	-0.732958	0.211534	0.0273706	0.0772451	-0.772585	-0.810203	-0.701081	Passed correlation <0.30 and protein-change criteria.
Vimentin	VIM	P08670	S51	[R].SLYASSPGGVYATR.[S]	1xTMT6plex [N-Term]; 1xPhospho [S1(100)]	Hypophosphorylated	-0.661897	0.196767	-0.781743	0.118448	0.158074	-0.00160049	-0.819971	-0.780143	-0.381376	Passed correlation <0.30 and protein-change criteria.
Nuclear mitotic apparatus protein 1	NUMA1	Q14980	S1991 T2000	[R].KRVSLEPHQGPGTPESK.[K]	1xDeamidated [Q9]; 2xTMT6plex [K1; K17]; 1xTMT6plex [N-Term]; 2xPhospho [S4(100); T13(100)]	Hypophosphorylated	-0.683922	0.309658	-0.674578	0.219064	0.0477997	-0.0855276	-0.731722	-0.58905	-0.252451	Passed correlation <0.30 and protein-change criteria.
Large ribosomal subunit protein eL14	RPL14	P50914	S139	[K].AALLKASPK.[K]	2xTMT6plex [K5; K9]; 1xTMT6plex [N-Term]; 1xPhospho [S7(100)]	Hypophosphorylated	-0.528334	0.297623	-0.819038	0.218843	0.0299674	0.107044	-0.558301	-0.926082	-0.535655	Passed correlation <0.30 and protein-change criteria.
High mobility group nucleosome-binding domain-containing protein 5	HMGN5	P82970	T31	[R].LSAMLVPVTPEVKPK.[R]	1xOxidation [M4]; 2xTMT6plex [K13; K15]; 1xTMT6plex [N-Term]; 1xPhospho [T9(100)]	Hypophosphorylated	-0.680035	0.30616	-0.642923	0.211865	0.172499	-0.106542	-0.852534	-0.536381	-0.517021	Passed correlation <0.30 and protein-change criteria.
Biorientation of chromosomes in cell division protein 1-like 1	BOD1L1	Q8NFC6	T1096	[K].LAANTLSTPSGSSLQRPK.[K]	1xTMT6plex [K18]; 1xTMT6plex [N-Term]; 1xPhospho [T8(100)]	Hypophosphorylated	-0.680356	0.271325	-0.613828	0.215342	0.0646768	0.0127274	-0.745033	-0.626555	-0.285238	Passed correlation <0.30 and protein-change criteria.
Caldesmon	CALD1	Q05682	S724 T726	[K].GNVFSSPTAAGTPNK.[E]	1xTMT6plex [K15]; 1xTMT6plex [N-Term]; 2xPhospho [S6(99.5); T8(99.5)]	Hypophosphorylated	-0.65229	0.306242	-0.595339	0.241307	0.0451035	0.015077	-0.697394	-0.610416	-0.3375	Passed correlation <0.30 and protein-change criteria.
Caldesmon	CALD1	Q05682	T730	[K].GNVFSSPTAAGTPNKETAGLK.[V]	1xDeamidated [N14]; 2xTMT6plex [K15; K21]; 1xTMT6plex [N-Term]; 1xPhospho [T12(100)]	Hypophosphorylated	-0.679302	0.280709	-0.5533	0.258032	0.0451035	0.015077	-0.724406	-0.568377	-0.578368	Passed correlation <0.30 and protein-change criteria.
BolA-like protein 1	BOLA1	Q9Y3E2	S45	[R].TKLEEALSPEVLELR.[N]	1xTMT6plex [K2]; 1xTMT6plex [N-Term]; 1xPhospho [S8(100)]	Hypophosphorylated	-0.636127	0.247245	-0.550553	0.185874	-0.205997	0.125989	-0.43013	-0.676542	0.0754532	Passed correlation <0.30 and protein-change criteria.
Elongator complex protein 4	ELP4	Q96EB1	T151	[K].EFDEDVYNHKTPESNIK.[M]	2xTMT6plex [K10; K17]; 1xTMT6plex [N-Term]; 1xPhospho [T11(100)]	Hypophosphorylated	-0.616981	0.304295	-0.547038	0.258312	0.0195215	0.0517831	-0.636502	-0.598821	0.113256	Passed correlation <0.30 and protein-change criteria.
Signal-induced proliferation-associated 1-like protein 1	SIPA1L1	O43166	S1433	[R].HSASPVVFTSAR.[S]	1xTMT6plex [N-Term]; 1xPhospho [S4(100)]	Hypophosphorylated	-0.538563	0.177936	-0.615686	0.118448	0.139795	0.269312	-0.678358	-0.884998	-0.621644	Passed correlation <0.30 and protein-change criteria.
Protein SDA1 homolog	SDAD1	Q9NVU7	S585	[K].YIEIDSDEEPRGELLSLR.[D]	1xTMT6plex [N-Term]; 1xPhospho [S6(100)]	Hypophosphorylated	-0.583142	0.220923	-0.539805	0.174878	-0.0400794	-0.0567699	-0.543063	-0.483035	0.228404	Passed correlation <0.30 and protein-change criteria.
Vimentin	VIM	P08670	S51 S55	[R].SLYASSPGGVYATR.[S]	1xTMT6plex [N-Term]; 2xPhospho [S1(100); S5(99.6)]	Hypophosphorylated	-0.516203	0.177936	-0.538879	0.134034	0.158074	-0.00160049	-0.674277	-0.537279	-0.333678	Passed correlation <0.30 and protein-change criteria.
Telomeric repeat-binding factor 2-interacting protein 1	TERF2IP	Q9NYB0	S154	[K].ENARSPSSVTGNALWK.[A]	1xTMT6plex [K16]; 1xTMT6plex [N-Term]; 1xPhospho [S5(100)]	Hypophosphorylated	-0.51427	0.213293	-0.50754	0.248027	0.0585912	0.112168	-0.572861	-0.619708	-0.54493	Passed correlation <0.30 and protein-change criteria.
